# A widespread bacterial toxin reveals a deeply divergent DNase family neutralized by diverse immunity proteins

**DOI:** 10.64898/2026.09.22.753552

**Authors:** Audrey R. Long, Gemma Simpson, Julia T. Hespanhol, Kristi Pham, Andrew L. Lovering, Ethel Bayer-Santos

**Author notes:** Corresponding authors (EBS); (ALL).

## Abstract

Bacteria compete for space and resources by delivering toxin proteins into neighboring cells. Many toxins remain uncharacterized because they lack similarity to proteins of known function. Here we identify Rehh as a widespread antibacterial toxin associated with multiple bacterial secretion systems and show that it is used in interbacterial competition. Purified recombinant Rehh functions as a manganese-dependent DNase, consistent with our *in-vivo* findings that Rehh damages target cell DNA, inducing the SOS response and the accumulation of double-strand breaks. The crystal structure of Rehh in complex with a cognate immunity protein reveals a positively charged histidine-rich metal-binding pocket embedded within a protein scaffold that bears no significant similarity to previously characterized nucleases. However, local structural analysis demonstrates that this pocket preserves the catalytic geometry characteristic of the HNH/His-Me-finger superfamily, revealing Rehh to be a deeply divergent HNH nuclease whose ancestry has been obscured through extensive structural remodeling. The cognate immunity protein neutralizes the toxin via an acidic surface that occludes the catalytic pocket, consistent with mimicry of the electrostatic properties of the DNA phosphate backbone. Comparative genomics further shows that Rehh homologs are associated with multiple unrelated immunity families, suggesting that distinct immunity domains repeatedly converge on a common strategy for inhibition. Together, these findings demonstrate how conflict-driven diversification can obscure enzyme ancestry while preserving catalytic function and reveal a possible case of convergent evolution among immunity proteins that independently exploit the same toxin biochemical vulnerability.

**Highlights:**

- Rehh is a widely distributed antibacterial toxin delivered by several secretion systems
- Rehh intoxication causes DNA damage and activates the bacterial SOS response
- Rehh is a manganese-dependent DNase with a deeply divergent HNH active site
- Different families of structurally unrelated immunity proteins neutralize Rehh via acidic DNA-mimicking surfaces
