## Supplementary material for "A widespread bacterial toxin reveals a deeply divergent DNase family neutralized by diverse immunity proteins": Table S1

### Sheet: Table S1
Table S1. List of species encoding Tox-REHH homologs. Related to Figure 1
Protein ID	Source	Species	TaxID	Kingdom	Phylum	Class	Order	Family	Genus
A0A316DAX7	Uniprot	Tumebacillus permanentifrigoris	378543	Bacillati	Bacillota	Bacilli	Bacillales	Alicyclobacillaceae	Tumebacillus
A0A150MTP0	Uniprot	Geobacillus sp. B4113_201601	1586290	Bacillati	Bacillota	Bacilli	Bacillales	Anoxybacillaceae	Geobacillus
A0A679FND0	Uniprot	Geobacillus subterraneus	129338	Bacillati	Bacillota	Bacilli	Bacillales	Anoxybacillaceae	Geobacillus
A0A1I0T7L5	Uniprot	Parageobacillus thermantarcticus	186116	Bacillati	Bacillota	Bacilli	Bacillales	Anoxybacillaceae	Parageobacillus
GCD81246.1	NCBI	Parageobacillus thermoglucosidasius	1426	Bacillati	Bacillota	Bacilli	Bacillales	Anoxybacillaceae	Parageobacillus
WP_002036279.1	NCBI	Bacillus	1386	Bacillati	Bacillota	Bacilli	Bacillales	Bacillaceae	Bacillus
PSA95041.1	NCBI	Bacillus atrophaeus	1452	Bacillati	Bacillota	Bacilli	Bacillales	Bacillaceae	Bacillus
A0AAN6B840	Uniprot	Bacillus cereus	1396	Bacillati	Bacillota	Bacilli	Bacillales	Bacillaceae	Bacillus
A0A9X6T3G1	Uniprot	Bacillus cereus	1396	Bacillati	Bacillota	Bacilli	Bacillales	Bacillaceae	Bacillus
A0AAW5KR13	Uniprot	Bacillus cereus	1396	Bacillati	Bacillota	Bacilli	Bacillales	Bacillaceae	Bacillus
MBJ7986751.1	NCBI	Bacillus cereus	1396	Bacillati	Bacillota	Bacilli	Bacillales	Bacillaceae	Bacillus
B7JLP3	Uniprot	Bacillus cereus (strain AH820)	405535	Bacillati	Bacillota	Bacilli	Bacillales	Bacillaceae	Bacillus
A0A9W5K8M3	Uniprot	Bacillus cereus (strain VD014)	1053223	Bacillati	Bacillota	Bacilli	Bacillales	Bacillaceae	Bacillus
WP_197243450.1	NCBI	Bacillus cereus group	2026188	Bacillati	Bacillota	Bacilli	Bacillales	Bacillaceae	Bacillus
EOP55812.1	NCBI	Bacillus cereus VD136	1053234	Bacillati	Bacillota	Bacilli	Bacillales	Bacillaceae	Bacillus
A7GQ45	Uniprot	Bacillus cytotoxicus (strain DSM 22905)	315749	Bacillati	Bacillota	Bacilli	Bacillales	Bacillaceae	Bacillus
A0A9Q6A554	Uniprot	Bacillus halotolerans	260554	Bacillati	Bacillota	Bacilli	Bacillales	Bacillaceae	Bacillus
A9VT26	Uniprot	Bacillus mycoides (strain KBAB4) (Bacillus weihenstephanensis)	315730	Bacillati	Bacillota	Bacilli	Bacillales	Bacillaceae	Bacillus
A0A9X8SPW8	Uniprot	Bacillus paranthracis	2026186	Bacillati	Bacillota	Bacilli	Bacillales	Bacillaceae	Bacillus
MBR0606358.1	NCBI	Bacillus safensis	561879	Bacillati	Bacillota	Bacilli	Bacillales	Bacillaceae	Bacillus
A0A3A1R0K6	Uniprot	Bacillus salacetis	2315464	Bacillati	Bacillota	Bacilli	Bacillales	Bacillaceae	Bacillus
A0A2A8SI88	Uniprot	Bacillus sp. AFS018417	2033491	Bacillati	Bacillota	Bacilli	Bacillales	Bacillaceae	Bacillus
A0A8E0S5U8	Uniprot	Bacillus sp. ANT_WA51	2597344	Bacillati	Bacillota	Bacilli	Bacillales	Bacillaceae	Bacillus
A0A5A9EA13	Uniprot	Bacillus sp. CH30_1T	2604836	Bacillati	Bacillota	Bacilli	Bacillales	Bacillaceae	Bacillus
A0A0M4GH28	Uniprot	Bacillus sp. FJAT-22090	1581038	Bacillati	Bacillota	Bacilli	Bacillales	Bacillaceae	Bacillus
A0A0J6L2C1	Uniprot	Bacillus sp. LK2	1628206	Bacillati	Bacillota	Bacilli	Bacillales	Bacillaceae	Bacillus
A0A2S8VXT2	Uniprot	Bacillus sp. MYb78	1827288	Bacillati	Bacillota	Bacilli	Bacillales	Bacillaceae	Bacillus
A0AAU0QQ99	Uniprot	Bacillus sp. RA(2023)	3098592	Bacillati	Bacillota	Bacilli	Bacillales	Bacillaceae	Bacillus
A0A2N5GWW8	Uniprot	Bacillus sp. T33-2	2054168	Bacillati	Bacillota	Bacilli	Bacillales	Bacillaceae	Bacillus
A0A2N5FDW6	Uniprot	Bacillus sp. UMB0893	2066053	Bacillati	Bacillota	Bacilli	Bacillales	Bacillaceae	Bacillus
WP_155924348.1	NCBI	Bacillus sp. UNC437CL72CviS29	1340430	Bacillati	Bacillota	Bacilli	Bacillales	Bacillaceae	Bacillus
G4NR73	Uniprot	Bacillus spizizenii (Bacillus subtilis subsp. spizizenii)	1052585	Bacillati	Bacillota	Bacilli	Bacillales	Bacillaceae	Bacillus
A0AAP1E8J4	Uniprot	Bacillus subtilis	1423	Bacillati	Bacillota	Bacilli	Bacillales	Bacillaceae	Bacillus
A0AB33B3Y1	Uniprot	Bacillus thuringiensis	1428	Bacillati	Bacillota	Bacilli	Bacillales	Bacillaceae	Bacillus
A0A9X7AT46	Uniprot	Bacillus thuringiensis	1428	Bacillati	Bacillota	Bacilli	Bacillales	Bacillaceae	Bacillus
A0AAP4QD53	Uniprot	Bacillus thuringiensis	1428	Bacillati	Bacillota	Bacilli	Bacillales	Bacillaceae	Bacillus
A0A9X6W8Z8	Uniprot	Bacillus thuringiensis	1428	Bacillati	Bacillota	Bacilli	Bacillales	Bacillaceae	Bacillus
Q6HGD4	Uniprot	Bacillus thuringiensis subsp. konkukian (strain 97-27)	281309	Bacillati	Bacillota	Bacilli	Bacillales	Bacillaceae	Bacillus
A0A9X6N144	Uniprot	Bacillus thuringiensis subsp. medellin	79672	Bacillati	Bacillota	Bacilli	Bacillales	Bacillaceae	Bacillus
A0A4S3PLY3	Uniprot	Bacillus timonensis	1033734	Bacillati	Bacillota	Bacilli	Bacillales	Bacillaceae	Bacillus
A0A5C8ND58	Uniprot	Cerasibacillus terrae	2498845	Bacillati	Bacillota	Bacilli	Bacillales	Bacillaceae	Cerasibacillus
A0AA46Q695	Uniprot	Cytobacillus firmus (Bacillus firmus)	1399	Bacillati	Bacillota	Bacilli	Bacillales	Bacillaceae	Cytobacillus
A0A160M666	Uniprot	Cytobacillus oceanisediminis 2691	1196031	Bacillati	Bacillota	Bacilli	Bacillales	Bacillaceae	Cytobacillus
WP_051317268.1	NCBI	Ectobacillus panaciterrae	363872	Bacillati	Bacillota	Bacilli	Bacillales	Bacillaceae	Ectobacillus
A0A9W5U0J0	Uniprot	Lentibacillus populi	1827502	Bacillati	Bacillota	Bacilli	Bacillales	Bacillaceae	Lentibacillus
A0AAJ5RRM7	Uniprot	Lysinibacillus irui	2998077	Bacillati	Bacillota	Bacilli	Bacillales	Bacillaceae	Lysinibacillus
A0A3D8PK89	Uniprot	Oceanobacillus arenosus	1229153	Bacillati	Bacillota	Bacilli	Bacillales	Bacillaceae	Oceanobacillus
A0A920C4P2	Uniprot	Oceanobacillus sp. J11TS1	2807191	Bacillati	Bacillota	Bacilli	Bacillales	Bacillaceae	Oceanobacillus
RUQ32877.1	NCBI	Peribacillus cavernae	1674310	Bacillati	Bacillota	Bacilli	Bacillales	Bacillaceae	Peribacillus
A0AAJ1QRM1	Uniprot	Peribacillus frigoritolerans	450367	Bacillati	Bacillota	Bacilli	Bacillales	Bacillaceae	Peribacillus
A0A806THX9	Uniprot	Priestia megaterium Q3	1452722	Bacillati	Bacillota	Bacilli	Bacillales	Bacillaceae	Priestia
A0A917ANB9	Uniprot	Priestia taiwanensis	1347902	Bacillati	Bacillota	Bacilli	Bacillales	Bacillaceae	Priestia
A0A7X9MW62	Uniprot	Psychrobacillus sp. BL-248-WT-3	2725306	Bacillati	Bacillota	Bacilli	Bacillales	Bacillaceae	Psychrobacillus
A0A5D4T6C9	Uniprot	Sutcliffiella horikoshii	79883	Bacillati	Bacillota	Bacilli	Bacillales	Bacillaceae	Sutcliffiella
A0A1G6KYW9	Uniprot	Terribacillus halophilus	361279	Bacillati	Bacillota	Bacilli	Bacillales	Bacillaceae	Terribacillus
U6SHN0	Uniprot	Alkalihalophilus marmarensis DSM 21297	1188261	Bacillati	Bacillota	Bacilli	Bacillales	Bacillaceae	Alkalihalophilus
A0A143HHJ2	Uniprot	Rummeliibacillus stabekisii	241244	Bacillati	Bacillota	Bacilli	Bacillales	Caryophanaceae	Rummeliibacillus
I8U9Y0	Uniprot	Fictibacillus macauensis ZFHKF-1	1196324	Bacillati	Bacillota	Bacilli	Bacillales	Fictibacillaceae	Fictibacillus
WP_003145528.1	NCBI	Gemella haemolysans	1379	Bacillati	Bacillota	Bacilli	Bacillales	Gemellaceae	Gemella
A0AA87DRJ2	Uniprot	Gemella haemolysans M341	562981	Bacillati	Bacillota	Bacilli	Bacillales	Gemellaceae	Gemella
A0A7X1A478	Uniprot	Listeria booriae	1552123	Bacillati	Bacillota	Bacilli	Bacillales	Listeriaceae	Listeria
A0A841W284	Uniprot	Listeria booriae	1552123	Bacillati	Bacillota	Bacilli	Bacillales	Listeriaceae	Listeria
A0A7X1D7Y5	Uniprot	Listeria booriae	1552123	Bacillati	Bacillota	Bacilli	Bacillales	Listeriaceae	Listeria
A0A7X1D5G9	Uniprot	Listeria booriae	1552123	Bacillati	Bacillota	Bacilli	Bacillales	Listeriaceae	Listeria
A0A841XTG9	Uniprot	Listeria booriae	1552123	Bacillati	Bacillota	Bacilli	Bacillales	Listeriaceae	Listeria
WP_187134018.1	NCBI	Listeria portnoyi (Paenilisteria portnoyi)	2713504	Bacillati	Bacillota	Bacilli	Bacillales	Listeriaceae	Listeria
WP_205763132.1	NCBI	Aneurinibacillus aneurinilyticus	1391	Bacillati	Bacillota	Bacilli	Bacillales	Paenibacillaceae	Aneurinibacillus
A0A1I2J6B6	Uniprot	Paenibacillus algorifonticola	684063	Bacillati	Bacillota	Bacilli	Bacillales	Paenibacillaceae	Paenibacillus
WP_233277446.1	NCBI	Paenibacillus durus	44251	Bacillati	Bacillota	Bacilli	Bacillales	Paenibacillaceae	Paenibacillus
A0A848M2L5	Uniprot	Paenibacillus lemnae	1330551	Bacillati	Bacillota	Bacilli	Bacillales	Paenibacillaceae	Paenibacillus
A0A7X2L5V5	Uniprot	Paenibacillus monticola	2666075	Bacillati	Bacillota	Bacilli	Bacillales	Paenibacillaceae	Paenibacillus
A0A3A1USM8	Uniprot	Paenibacillus nanensis	393251	Bacillati	Bacillota	Bacilli	Bacillales	Paenibacillaceae	Paenibacillus
A0A6G4A829	Uniprot	Paenibacillus sp. SYP-B3998	2678564	Bacillati	Bacillota	Bacilli	Bacillales	Paenibacillaceae	Paenibacillus
A0A7W1XRI1	Uniprot	Thermoactinomyces mirandus	2756294	Bacillati	Bacillota	Bacilli	Bacillales	Thermoactinomycetaceae	Thermoactinomyces
R3WC83	Uniprot	Enterococcus caccae ATCC BAA-1240	1158612	Bacillati	Bacillota	Bacilli	Lactobacillales	Enterococcaceae	Enterococcus
A0A242LMV7	Uniprot	Enterococcus sp. 7D2_DIV0200	1834187	Bacillati	Bacillota	Bacilli	Lactobacillales	Enterococcaceae	Enterococcus
A0A4Q1ZES3	Uniprot	Streptococcus australis	113107	Bacillati	Bacillota	Bacilli	Lactobacillales	Streptococcaceae	Streptococcus
A0A4V0EJF0	Uniprot	Streptococcus oralis	1303	Bacillati	Bacillota	Bacilli	Lactobacillales	Streptococcaceae	Streptococcus
A0A4V6LPD9	Uniprot	Streptococcus oralis	1303	Bacillati	Bacillota	Bacilli	Lactobacillales	Streptococcaceae	Streptococcus
A0AAE9TQW9	Uniprot	Streptococcus oralis ATCC 35037	655813	Bacillati	Bacillota	Bacilli	Lactobacillales	Streptococcaceae	Streptococcus
A0A1X1JC53	Uniprot	Streptococcus oralis subsp. dentisani	1458253	Bacillati	Bacillota	Bacilli	Lactobacillales	Streptococcaceae	Streptococcus
F3SHE6	Uniprot	Streptococcus sanguinis SK1087	888824	Bacillati	Bacillota	Bacilli	Lactobacillales	Streptococcaceae	Streptococcus
A0A7X3AXX0	Uniprot	Streptococcus sp. BIOML-A1	2584682	Bacillati	Bacillota	Bacilli	Lactobacillales	Streptococcaceae	Streptococcus
MBE3596316.1	NCBI	Hydrogenibacillus sp.	2773238	Bacillati	Bacillota	Bacilli	Thermicanales	Thermicanaceae	Hydrogenibacillus
A0A934HT36	Uniprot	Clostridium aciditolerans	339861	Bacillati	Bacillota	Clostridia	Eubacteriales	Clostridiaceae	Clostridium
A0AAX0B7U0	Uniprot	Clostridium beijerinckii (Clostridium MP)	1520	Bacillati	Bacillota	Clostridia	Eubacteriales	Clostridiaceae	Clostridium
A0A6M0SS39	Uniprot	Clostridium botulinum	1491	Bacillati	Bacillota	Clostridia	Eubacteriales	Clostridiaceae	Clostridium
A0A6B4JLD9	Uniprot	Clostridium botulinum	1491	Bacillati	Bacillota	Clostridia	Eubacteriales	Clostridiaceae	Clostridium
B2TKH5	Uniprot	Clostridium botulinum (strain Eklund 17B / Type B)	935198	Bacillati	Bacillota	Clostridia	Eubacteriales	Clostridiaceae	Clostridium
A0A2U8DZ72	Uniprot	Clostridium drakei	332101	Bacillati	Bacillota	Clostridia	Eubacteriales	Clostridiaceae	Clostridium
A0A5N7IV79	Uniprot	Clostridium estertheticum	238834	Bacillati	Bacillota	Clostridia	Eubacteriales	Clostridiaceae	Clostridium
A0A6N2YDA7	Uniprot	Clostridium paraputrificum	29363	Bacillati	Bacillota	Clostridia	Eubacteriales	Clostridiaceae	Clostridium
A0A943LDG9	Uniprot	Clostridium sp.	1506	Bacillati	Bacillota	Clostridia	Eubacteriales	Clostridiaceae	Clostridium
H2JFD2	Uniprot	Clostridium sp. BNL1100	755731	Bacillati	Bacillota	Clostridia	Eubacteriales	Clostridiaceae	Clostridium
A0A7U4JRY7	Uniprot	Clostridium sporogenes	1509	Bacillati	Bacillota	Clostridia	Eubacteriales	Clostridiaceae	Clostridium
KAJ48834.1	NCBI	Clostridium tetanomorphum DSM 665	1230342	Bacillati	Bacillota	Clostridia	Eubacteriales	Clostridiaceae	Clostridium
A0A1C5P858	Uniprot	uncultured Clostridium sp.	59620	Bacillati	Bacillota	Clostridia	Eubacteriales	Clostridiaceae	Clostridium
A0A1C5U520	Uniprot	uncultured Clostridium sp.	59620	Bacillati	Bacillota	Clostridia	Eubacteriales	Clostridiaceae	Clostridium
A0A7X5DBZ4	Uniprot	Clostridiaceae bacterium	1898204	Bacillati	Bacillota	Clostridia	Eubacteriales	Clostridiaceae
A0A174T8Y6	Uniprot	Flavonifractor plautii (Fusobacterium plautii)	292800	Bacillati	Bacillota	Clostridia	Eubacteriales	Oscillospiraceae	Flavonifractor
A0A174RR83	Uniprot	Flavonifractor plautii (Fusobacterium plautii)	292800	Bacillati	Bacillota	Clostridia	Eubacteriales	Oscillospiraceae	Flavonifractor
A0AAW6CKE5	Uniprot	Flavonifractor plautii (Fusobacterium plautii)	292800	Bacillati	Bacillota	Clostridia	Eubacteriales	Oscillospiraceae	Flavonifractor
A0A6I2REL5	Uniprot	Flavonifractor plautii (Fusobacterium plautii)	292800	Bacillati	Bacillota	Clostridia	Eubacteriales	Oscillospiraceae	Flavonifractor
A0A096CEY1	Uniprot	Flavonifractor plautii 1_3_50AFAA	742738	Bacillati	Bacillota	Clostridia	Eubacteriales	Oscillospiraceae	Flavonifractor
A0A096CEY8	Uniprot	Flavonifractor plautii 1_3_50AFAA	742738	Bacillati	Bacillota	Clostridia	Eubacteriales	Oscillospiraceae	Flavonifractor
WP_027643803.1	NCBI	Enterocloster clostridioformis	1531	Bacillati	Bacillota	Clostridia	Lachnospirales	Lachnospiraceae	Enterocloster
A0A7U9N023	Uniprot	Lachnospiraceae bacterium	1898203	Bacillati	Bacillota	Clostridia	Lachnospirales	Lachnospiraceae
R9IZF1	Uniprot	Lachnospiraceae bacterium A4	397291	Bacillati	Bacillota	Clostridia	Lachnospirales	Lachnospiraceae
WP_113673562.1	NCBI	Vallitalea guaymasensis	1185412	Bacillati	Bacillota	Clostridia	Lachnospirales	Vallitaleaceae	Vallitalea
OPZ88974.1	NCBI	Firmicutes bacterium ADurb.Bin419	1852892	Bacillati	Bacillota
A0A251W8Q9	Uniprot	Alkalinema sp. CACIAM 70d	1934309	Bacillati	Cyanobacteriota/Melainabacteria group	Cyanobacteriota	Bacillales	Leptolyngbyaceae	Alkalinema
MCB1036658.1	NCBI	Acidobacteria bacterium	1978231	Pseudomonadati	Acidobacteriota
MCB1036659.1	NCBI	Acidobacteria bacterium	1978231	Pseudomonadati	Acidobacteriota
MBD5260261.1	NCBI	Bacteroides sp.	29523	Pseudomonadati	Bacteroidota	Bacteroidia	Bacteroidales	Bacteroidaceae	Bacteroides
MBO7437988.1	NCBI	Bacteroidaceae bacterium	2212467	Pseudomonadati	Bacteroidota	Bacteroidia	Bacteroidales	Bacteroidaceae
WP_116615942.1	NCBI	Prevotella colorans (Hallella colorans)	1703337	Pseudomonadati	Bacteroidota	Bacteroidia	Bacteroidales	Prevotellaceae	Hallella
MBR5333148.1	NCBI	Alistipes sp.	1872444	Pseudomonadati	Bacteroidota	Bacteroidia	Bacteroidales	Rikenellaceae	Alistipes
MBQ9138052.1	NCBI	Alistipes sp.	1872444	Pseudomonadati	Bacteroidota	Bacteroidia	Bacteroidales	Rikenellaceae	Alistipes
WP_052349880.1	NCBI	Parabacteroides gordonii	574930	Pseudomonadati	Bacteroidota	Bacteroidia	Bacteroidales	Tannerellaceae	Parabacteroides
MBQ6084516.1	NCBI	Bacteroidales bacterium	2030927	Pseudomonadati	Bacteroidota	Bacteroidia	Bacteroidales
MBO6516384.1	NCBI	Bacteroidia bacterium	2044936	Pseudomonadati	Bacteroidota	Bacteroidia
RZJ93796.1	NCBI	Hymenobacter sp.	1898978	Pseudomonadati	Bacteroidota	Cytophagia	Cytophagales	Hymenobacteraceae	Hymenobacter
RZJ94244.1	NCBI	Hymenobacter sp.	1898978	Pseudomonadati	Bacteroidota	Cytophagia	Cytophagales	Hymenobacteraceae	Hymenobacter
WP_148235373.1	NCBI	Fluviicola taffensis	191579	Pseudomonadati	Bacteroidota	Flavobacteriia	Flavobacteriales	Crocinitomicaceae	Fluviicola
GIM57781.1	NCBI	Capnocytophaga canimorsus	28188	Pseudomonadati	Bacteroidota	Flavobacteriia	Flavobacteriales	Flavobacteriaceae	Capnocytophaga
GIM57751.1	NCBI	Capnocytophaga canimorsus	28188	Pseudomonadati	Bacteroidota	Flavobacteriia	Flavobacteriales	Flavobacteriaceae	Capnocytophaga
APU09445.1	NCBI	Cellulophaga lytica	979	Pseudomonadati	Bacteroidota	Flavobacteriia	Flavobacteriales	Flavobacteriaceae	Cellulophaga
PWK00814.1	NCBI	Flavobacterium araucananum	946678	Pseudomonadati	Bacteroidota	Flavobacteriia	Flavobacteriales	Flavobacteriaceae	Flavobacterium
WP_060383621.1	NCBI	Flavobacterium covae	2906076	Pseudomonadati	Bacteroidota	Flavobacteriia	Flavobacteriales	Flavobacteriaceae	Flavobacterium
WP_149274987.1	NCBI	Pareuzebyella sediminis	2607998	Pseudomonadati	Bacteroidota	Flavobacteriia	Flavobacteriales	Flavobacteriaceae	Pareuzebyella
WP_196781601.1	NCBI	Tenacibaculum mesophilum	104268	Pseudomonadati	Bacteroidota	Flavobacteriia	Flavobacteriales	Flavobacteriaceae	Tenacibaculum
GFD83746.1	NCBI	Tenacibaculum sp. KUL118	2480802	Pseudomonadati	Bacteroidota	Flavobacteriia	Flavobacteriales	Flavobacteriaceae	Tenacibaculum
MCA0236083.1	NCBI	Bacteroidetes bacterium	1898104	Pseudomonadati	Bacteroidota
Q64SD1	Uniprot	Bacteroides fragilis (strain YCH46)	295405	Pseudomonadati	Bacteroidota	Bacteroidia	Bacteroidales	Bacteroidaceae	Bacteroides
A0A414BA04	Uniprot	Bacteroides uniformis	820	Pseudomonadati	Bacteroidota	Bacteroidia	Bacteroidales	Bacteroidaceae	Bacteroides
A0AAW5NBF1	Uniprot	Phocaeicola barnesiae	376804	Pseudomonadati	Bacteroidota	Bacteroidia	Bacteroidales	Bacteroidaceae	Phocaeicola
A0A3E4WKA2	Uniprot	Phocaeicola vulgatus (Bacteroides vulgatus)	821	Pseudomonadati	Bacteroidota	Bacteroidia	Bacteroidales	Bacteroidaceae	Phocaeicola
A0A2X4SVJ3	Uniprot	Porphyromonas crevioricanis	393921	Pseudomonadati	Bacteroidota	Bacteroidia	Bacteroidales	Porphyromonadaceae	Porphyromonas
T1DTT2	Uniprot	Porphyromonas crevioricanis JCM 15906	1305617	Pseudomonadati	Bacteroidota	Bacteroidia	Bacteroidales	Porphyromonadaceae	Porphyromonas
A0A0A2F702	Uniprot	Porphyromonas gulae	111105	Pseudomonadati	Bacteroidota	Bacteroidia	Bacteroidales	Porphyromonadaceae	Porphyromonas
A0A0A2F5Y6	Uniprot	Porphyromonas gulae	111105	Pseudomonadati	Bacteroidota	Bacteroidia	Bacteroidales	Porphyromonadaceae	Porphyromonas
A0A379E8B8	Uniprot	Porphyromonas macacae	28115	Pseudomonadati	Bacteroidota	Bacteroidia	Bacteroidales	Porphyromonadaceae	Porphyromonas
A0A2U0UIE2	Uniprot	Hallella colorans	1703337	Pseudomonadati	Bacteroidota	Bacteroidia	Bacteroidales	Prevotellaceae	Hallella
A0A929Z246	Uniprot	Prevotellaceae bacterium	2049047	Pseudomonadati	Bacteroidota	Bacteroidia	Bacteroidales	Prevotellaceae
A0A0F5IIJ9	Uniprot	Parabacteroides gordonii MS-1 = DSM 23371	1203610	Pseudomonadati	Bacteroidota	Bacteroidia	Bacteroidales	Tannerellaceae	Parabacteroides
A0A414BPF5	Uniprot	Parabacteroides merdae	46503	Pseudomonadati	Bacteroidota	Bacteroidia	Bacteroidales	Tannerellaceae	Parabacteroides
A0A223HPH8	Uniprot	Parabacteroides sp. CT06	2025876	Pseudomonadati	Bacteroidota	Bacteroidia	Bacteroidales	Tannerellaceae	Parabacteroides
F2IDH0	Uniprot	Fluviicola taffensis (strain DSM 16823 / NCIMB 13979 / RW262)	755732	Pseudomonadati	Bacteroidota	Flavobacteriia	Flavobacteriales	Crocinitomicaceae	Fluviicola
A0A238WRJ1	Uniprot	Dokdonia pacifica	1627892	Pseudomonadati	Bacteroidota	Flavobacteriia	Flavobacteriales	Flavobacteriaceae	Dokdonia
A0A4S1DSW2	Uniprot	Flavivirga rizhaonensis	2559571	Pseudomonadati	Bacteroidota	Flavobacteriia	Flavobacteriales	Flavobacteriaceae	Flavivirga
A0A5C8LFH5	Uniprot	Mesonia sp. K4-1	2602760	Pseudomonadati	Bacteroidota	Flavobacteriia	Flavobacteriales	Flavobacteriaceae	Mesonia
A0AAJ5BER7	Uniprot	Myroides profundi	480520	Pseudomonadati	Bacteroidota	Flavobacteriia	Flavobacteriales	Flavobacteriaceae	Myroides
A0A2H1E7H5	Uniprot	Tenacibaculum maritimum NCIMB 2154	1349785	Pseudomonadati	Bacteroidota	Flavobacteriia	Flavobacteriales	Flavobacteriaceae	Tenacibaculum
A0AB33KW11	Uniprot	Tenacibaculum sp. Pbs-1	3238748	Pseudomonadati	Bacteroidota	Flavobacteriia	Flavobacteriales	Flavobacteriaceae	Tenacibaculum
A0A845PUA3	Uniprot	Elizabethkingia argenteiflava	2681556	Pseudomonadati	Bacteroidota	Flavobacteriia	Flavobacteriales	Weeksellaceae	Elizabethkingia
A0A0T0M9P2	Uniprot	Chryseobacterium sp. Leaf394	1736361	Pseudomonadati	Bacteroidota	Flavobacteriia	Flavobacteriales	Weeksellaceae	Chryseobacterium
MBO5533324.1	NCBI	Fibrobacter sp.	35828	Pseudomonadati	Fibrobacterota	Fibrobacteria	Fibrobacterales	Fibrobacteraceae	Fibrobacter
WP_015732047.1	NCBI	Fibrobacter succinogenes	833	Pseudomonadati	Fibrobacterota	Fibrobacteria	Fibrobacterales	Fibrobacteraceae	Fibrobacter
WP_146196385.1	NCBI	unclassified Fibrobacter	2634177	Pseudomonadati	Fibrobacterota	Fibrobacteria	Fibrobacterales	Fibrobacteraceae	Fibrobacter
A0A1M5SLR4	Uniprot	Fibrobacter sp. UWCM	1896208	Pseudomonadati	Fibrobacterota	Fibrobacteria	Fibrobacterales	Fibrobacteraceae	Fibrobacter
A0A316AAJ1	Uniprot	Fibrobacter sp. UWR4	1896218	Pseudomonadati	Fibrobacterota	Fibrobacteria	Fibrobacterales	Fibrobacteraceae	Fibrobacter
MBL9014319.1	NCBI	Myxococcales bacterium	2026763	Pseudomonadati	Myxococcota	Myxococcia	Myxococcales
A0A538QNF9	Uniprot	Deltaproteobacteria bacterium	2026735	Pseudomonadati	Myxococcota	Myxococcia
A0A7J5ESV3	Uniprot	Kofleriaceae bacterium	2212474	Pseudomonadati	Myxococcota	Polyangia	Haliangiales	Kofleriaceae
A0A7Y4ZM62	Uniprot	Polyangiaceae bacterium	2268199	Pseudomonadati	Myxococcota	Polyangia	Polyangiales	Polyangiaceae
QDT76784.1	NCBI	Gimesia maris	122	Pseudomonadati	Planctomycetota	Planctomycetia	Planctomycetales	Planctomycetaceae	Gimesia
MBI3836667.1	NCBI	Planctomycetia bacterium	2052181	Pseudomonadati	Planctomycetota	Planctomycetia
PZO75705.1	NCBI	Mesorhizobium amorphae	71433	Pseudomonadati	Pseudomonadota	Alphaproteobacteria	Hyphomicrobiales	Phyllobacteriaceae	Mesorhizobium
A0A839EXP3	Uniprot	Phyllobacterium myrsinacearum	28101	Pseudomonadati	Pseudomonadota	Alphaproteobacteria	Hyphomicrobiales	Phyllobacteriaceae	Phyllobacterium
A0A839F9X8	Uniprot	Phyllobacterium sp. P30BS-XVII	2587046	Pseudomonadati	Pseudomonadota	Alphaproteobacteria	Hyphomicrobiales	Phyllobacteriaceae	Phyllobacterium
QCM13004.1	NCBI	Agrobacterium tumefaciens	358	Pseudomonadati	Pseudomonadota	Alphaproteobacteria	Hyphomicrobiales	Rhizobiaceae	Agrobacterium
A0A9Q9HHB9	Uniprot	Aliiroseovarius crassostreae	154981	Pseudomonadati	Pseudomonadota	Alphaproteobacteria	Rhodobacterales	Paracoccaceae	Aliiroseovarius
A0AA45W539	Uniprot	Paracoccus saliphilus	405559	Pseudomonadati	Pseudomonadota	Alphaproteobacteria	Rhodobacterales	Paracoccaceae	Paracoccus
WP_222493561.1	NCBI	Vannielia litorea	1217970	Pseudomonadati	Pseudomonadota	Alphaproteobacteria	Rhodobacterales	Paracoccaceae	Vannielia
A0A6I1EBB0	Uniprot	Amylibacter sp. SFDW26	2652722	Pseudomonadati	Pseudomonadota	Alphaproteobacteria	Rhodobacterales	Paracoccaceae	Amylibacter
A0A0C1GK58	Uniprot	Leisingera sp. ANG-M7	1577902	Pseudomonadati	Pseudomonadota	Alphaproteobacteria	Rhodobacterales	Roseobacteraceae	Leisingera
A0A438ACT1	Uniprot	Mesobaculum littorinae	2486419	Pseudomonadati	Pseudomonadota	Alphaproteobacteria	Rhodobacterales	Roseobacteraceae	Mesobaculum
A0A4Q7VQP9	Uniprot	Advenella incenata	267800	Pseudomonadati	Pseudomonadota	Betaproteobacteria	Burkholderiales	Alcaligenaceae	Advenella
A0AB38TVU7	Uniprot	Burkholderia gladioli (Pseudomonas marginata) (Phytomonas marginata)	28095	Pseudomonadati	Pseudomonadota	Betaproteobacteria	Burkholderiales	Burkholderiaceae	Burkholderia
A0AAW3ERN2	Uniprot	Burkholderia gladioli (Pseudomonas marginata) (Phytomonas marginata)	28095	Pseudomonadati	Pseudomonadota	Betaproteobacteria	Burkholderiales	Burkholderiaceae	Burkholderia
A0AAQ0CUX9	Uniprot	Burkholderia sp. MS389	2811789	Pseudomonadati	Pseudomonadota	Betaproteobacteria	Burkholderiales	Burkholderiaceae	Burkholderia
A0A1X7H3C2	Uniprot	Trinickia caryophylli (Paraburkholderia caryophylli)	28094	Pseudomonadati	Pseudomonadota	Betaproteobacteria	Burkholderiales	Burkholderiaceae	Trinickia
WP_166299494.1	NCBI	Diaphorobacter sp. HDW4A	2714924	Pseudomonadati	Pseudomonadota	Betaproteobacteria	Burkholderiales	Comamonadaceae	Diaphorobacter
A0A1I1WGF8	Uniprot	Paracidovorax konjaci	32040	Pseudomonadati	Pseudomonadota	Betaproteobacteria	Burkholderiales	Comamonadaceae	Paracidovorax
A0A2E9BU44	Uniprot	Variovorax sp.	1871043	Pseudomonadati	Pseudomonadota	Betaproteobacteria	Burkholderiales	Comamonadaceae	Variovorax
WP_234030547.1	NCBI	Undibacterium sp. 14-3-2	2800129	Pseudomonadati	Pseudomonadota	Betaproteobacteria	Burkholderiales	Oxalobacteraceae	Undibacterium
WP_222103457.1	NCBI	Chitinimonas sp. BJB300	1559339	Pseudomonadati	Pseudomonadota	Betaproteobacteria	Neisseriales	Chitinibacteraceae	Chitinimonas
A0A2N9WVI6	Uniprot	Snodgrassella alvi	1196083	Pseudomonadati	Pseudomonadota	Betaproteobacteria	Neisseriales	Neisseriaceae	Snodgrassella
A0AB36LVU9	Uniprot	Snodgrassella alvi	1196083	Pseudomonadati	Pseudomonadota	Betaproteobacteria	Neisseriales	Neisseriaceae	Snodgrassella
A0A2N9WVK3	Uniprot	Snodgrassella alvi	1196083	Pseudomonadati	Pseudomonadota	Betaproteobacteria	Neisseriales	Neisseriaceae	Snodgrassella
A0A2N9XUR5	Uniprot	Snodgrassella alvi	1196083	Pseudomonadati	Pseudomonadota	Betaproteobacteria	Neisseriales	Neisseriaceae	Snodgrassella
A0A924S1K5	Uniprot	Vitreoscilla sp.	60	Pseudomonadati	Pseudomonadota	Betaproteobacteria	Neisseriales	Neisseriaceae	Vitreoscilla
WP_231611920.1	NCBI	Pseudoalteromonas sp. NZS100_1	2792073	Pseudomonadati	Pseudomonadota	Gammaproteobacteria	Alteromonadales	Pseudoalteromonadaceae	Pseudoalteromonas
A0AAQ0ZL78	Uniprot	Pseudoalteromonas sp. CO302Y	1777256	Pseudomonadati	Pseudomonadota	Gammaproteobacteria	Alteromonadales	Pseudoalteromonadaceae	Pseudoalteromonas
A0A2A2UWK4	Uniprot	Pseudoalteromonas sp. HM-SA03	2029678	Pseudomonadati	Pseudomonadota	Gammaproteobacteria	Alteromonadales	Pseudoalteromonadaceae	Pseudoalteromonas
WP_235182284.1	NCBI	Cronobacter sakazakii	28141	Pseudomonadati	Pseudomonadota	Gammaproteobacteria	Enterobacterales	Enterobacteriaceae	Cronobacter
WP_039661310.1	NCBI	Pantoea	53335	Pseudomonadati	Pseudomonadota	Gammaproteobacteria	Enterobacterales	Enterobacteriaceae	Erwiniaceae
EAB6428584.1	NCBI	Salmonella enterica subsp. enterica	593904	Pseudomonadati	Pseudomonadota	Gammaproteobacteria	Enterobacterales	Enterobacteriaceae	Salmonella
A0A2T7AI91	Uniprot	Cronobacter muytjensii	413501	Pseudomonadati	Pseudomonadota	Gammaproteobacteria	Enterobacterales	Enterobacteriaceae (enterobacteria)	Cronobacter
A0AAU8UBE1	Uniprot	Pluralibacter gergoviae	61647	Pseudomonadati	Pseudomonadota	Gammaproteobacteria	Enterobacterales	Enterobacteriaceae (enterobacteria)	Pluralibacter
WP_187497927.1	NCBI	Pantoea sp. Psp39-30	2767592	Pseudomonadati	Pseudomonadota	Gammaproteobacteria	Enterobacterales	Erwiniaceae	Pantoea
E0M4Z1	Uniprot	Pantoea sp. aB	517433	Pseudomonadati	Pseudomonadota	Gammaproteobacteria	Enterobacterales	Erwiniaceae	Pantoea
WP_050659797.1	NCBI	Gallaecimonas pentaromativorans	584787	Pseudomonadati	Pseudomonadota	Gammaproteobacteria	Enterobacterales	Gallaecimonadaceae	Gallaecimonas
A0A1C0U129	Uniprot	Photorhabdus australis subsp. thailandensis	2805096	Pseudomonadati	Pseudomonadota	Gammaproteobacteria	Enterobacterales	Morganellaceae	Photorhabdus
A0AAW6BGV3	Uniprot	Photorhabdus bodei	2029681	Pseudomonadati	Pseudomonadota	Gammaproteobacteria	Enterobacterales	Morganellaceae	Photorhabdus
A0A5B0VC62	Uniprot	Photorhabdus heterorhabditis	880156	Pseudomonadati	Pseudomonadota	Gammaproteobacteria	Enterobacterales	Morganellaceae	Photorhabdus
A0A1B8YJP1	Uniprot	Photorhabdus namnaonensis	1851568	Pseudomonadati	Pseudomonadota	Gammaproteobacteria	Enterobacterales	Morganellaceae	Photorhabdus
A0A077NW45	Uniprot	Xenorhabdus bovienii str. feltiae Moldova	1398200	Pseudomonadati	Pseudomonadota	Gammaproteobacteria	Enterobacterales	Morganellaceae	Xenorhabdus
A0A077PW21	Uniprot	Xenorhabdus bovienii str. kraussei Becker Underwood	1398204	Pseudomonadati	Pseudomonadota	Gammaproteobacteria	Enterobacterales	Morganellaceae	Xenorhabdus
A0A2D0IKA7	Uniprot	Xenorhabdus ehlersii	290111	Pseudomonadati	Pseudomonadota	Gammaproteobacteria	Enterobacterales	Morganellaceae	Xenorhabdus
A0A2G0QFI0	Uniprot	Xenorhabdus hominickii	351679	Pseudomonadati	Pseudomonadota	Gammaproteobacteria	Enterobacterales	Morganellaceae	Xenorhabdus
A0A2D0K780	Uniprot	Xenorhabdus sp. KK7.4	1851572	Pseudomonadati	Pseudomonadota	Gammaproteobacteria	Enterobacterales	Morganellaceae	Xenorhabdus
A0A2D0JXW2	Uniprot	Xenorhabdus sp. KK7.4	1851572	Pseudomonadati	Pseudomonadota	Gammaproteobacteria	Enterobacterales	Morganellaceae	Xenorhabdus
A0A1V2R1L1	Uniprot	Pectobacterium actinidiae	1507808	Pseudomonadati	Pseudomonadota	Gammaproteobacteria	Enterobacterales	Pectobacteriaceae	Pectobacterium
QQG30593.1	NCBI	Pectobacterium carotovorum	554	Pseudomonadati	Pseudomonadota	Gammaproteobacteria	Enterobacterales	Pectobacteriaceae	Pectobacterium
A0A0H3I1P9	Uniprot	Pectobacterium parmentieri	1905730	Pseudomonadati	Pseudomonadota	Gammaproteobacteria	Enterobacterales	Pectobacteriaceae	Pectobacterium
A0A7T0EQ99	Uniprot	Pectobacterium versatile	2488639	Pseudomonadati	Pseudomonadota	Gammaproteobacteria	Enterobacterales	Pectobacteriaceae	Pectobacterium
C6CI62	Uniprot	Dickeya chrysanthemi (strain Ech1591) (Dickeya zeae (strain Ech1591))	561229	Pseudomonadati	Pseudomonadota	Gammaproteobacteria	Enterobacterales	Pectobacteriaceae	Dickeya
CNG69748.1	NCBI	Yersinia similis	367190	Pseudomonadati	Pseudomonadota	Gammaproteobacteria	Enterobacterales	Yersiniaceae	Yersinia
A0A1I4DL97	Uniprot	Lysobacter sp. cf310	1761790	Pseudomonadati	Pseudomonadota	Gammaproteobacteria	Lysobacterales	Lysobacteraceae	Lysobacter
A0A1W1GXY6	Uniprot	Stenotrophomonas indicatrix	2045451	Pseudomonadati	Pseudomonadota	Gammaproteobacteria	Lysobacterales	Lysobacteraceae	Stenotrophomonas
A0A246HHK0	Uniprot	Stenotrophomonas maltophilia	40324	Pseudomonadati	Pseudomonadota	Gammaproteobacteria	Lysobacterales	Lysobacteraceae	Stenotrophomonas
A0A498CRP4	Uniprot	Stenotrophomonas rhizophila	216778	Pseudomonadati	Pseudomonadota	Gammaproteobacteria	Lysobacterales	Lysobacteraceae	Stenotrophomonas
WP_199914130.1	NCBI	Xanthomonas fragariae	1131451	Pseudomonadati	Pseudomonadota	Gammaproteobacteria	Lysobacterales	Lysobacteraceae	Xanthomonas
G7TDL5	Uniprot	Xanthomonas oryzae pv. oryzicola (strain BLS256)	383407	Pseudomonadati	Pseudomonadota	Gammaproteobacteria	Lysobacterales	Lysobacteraceae	Xanthomonas
A0A5B9E318	Uniprot	Rhodanobacter glycinis	582702	Pseudomonadati	Pseudomonadota	Gammaproteobacteria	Lysobacterales	Rhodanobacteraceae	Rhodanobacter
A0AAQ0WLG1	Uniprot	Acinetobacter baumannii	470	Pseudomonadati	Pseudomonadota	Gammaproteobacteria	Moraxellales	Moraxellaceae	Acinetobacter
OOS07802.1	NCBI	Moraxella cuniculi	34061	Pseudomonadati	Pseudomonadota	Gammaproteobacteria	Moraxellales	Moraxellaceae	Moraxella
A0A1N7G0Z3	Uniprot	Moraxella cuniculi DSM 21768	1122245	Pseudomonadati	Pseudomonadota	Gammaproteobacteria	Moraxellales	Moraxellaceae	Moraxella
A0A378PMD0	Uniprot	Moraxella ovis	29433	Pseudomonadati	Pseudomonadota	Gammaproteobacteria	Moraxellales	Moraxellaceae	Moraxella
A0A013SG26	Uniprot	Acinetobacter sp. 826659	1310764	Pseudomonadati	Pseudomonadota	Gammaproteobacteria	Moraxellales	Moraxellaceae	Acinetobacter
A0A261GFM2	Uniprot	Hahella sp. (strain CCB-MM4)	1926491	Pseudomonadati	Pseudomonadota	Gammaproteobacteria	Oceanospirillales	Hahellaceae	Hahella
WP_211224736.1	NCBI	Oceanospirillum beijerinckii	64976	Pseudomonadati	Pseudomonadota	Gammaproteobacteria	Oceanospirillales	Oceanospirillaceae	Oceanospirillum
WP_163834199.1	NCBI	Spartinivicinus ruber	2683272	Pseudomonadati	Pseudomonadota	Gammaproteobacteria	Oceanospirillales	Zooshikellaceae	Spartinivicinus
WP_160430444.1	NCBI	unclassified Gilliamella	2685620	Pseudomonadati	Pseudomonadota	Gammaproteobacteria	Orbales	Orbaceae	Gilliamella
A0A844WVW1	Uniprot	Gilliamella sp. Pas-s25	2687310	Pseudomonadati	Pseudomonadota	Gammaproteobacteria	Orbales	Orbaceae	Gilliamella
A0A1G8M0H5	Uniprot	Phytopseudomonas flavescens	29435	Pseudomonadati	Pseudomonadota	Gammaproteobacteria	Pseudomonadales	Pseudomonadaceae	Phytopseudomonas
WP_235662683.1	NCBI	Pseudomonas amygdali	47877	Pseudomonadati	Pseudomonadota	Gammaproteobacteria	Pseudomonadales	Pseudomonadaceae	Pseudomonas
WP_220467706.1	NCBI	Pseudomonas asiatica	2219225	Pseudomonadati	Pseudomonadota	Gammaproteobacteria	Pseudomonadales	Pseudomonadaceae	Pseudomonas
WP_217838739.1	NCBI	Pseudomonas fakonensis	2842355	Pseudomonadati	Pseudomonadota	Gammaproteobacteria	Pseudomonadales	Pseudomonadaceae	Pseudomonas
WP_084307962.1	NCBI	Pseudomonas flavescens (Phytopseudomonas flavescens)	29435	Pseudomonadati	Pseudomonadota	Gammaproteobacteria	Pseudomonadales	Pseudomonadaceae	Pseudomonas
WP_167377851.1	NCBI	Pseudomonas floridensis	1958950	Pseudomonadati	Pseudomonadota	Gammaproteobacteria	Pseudomonadales	Pseudomonadaceae	Pseudomonas
WP_181005304.1	NCBI	Pseudomonas putida	303	Pseudomonadati	Pseudomonadota	Gammaproteobacteria	Pseudomonadales	Pseudomonadaceae	Pseudomonas
WP_219652131.1	NCBI	Pseudomonas sp. MAG002Y	2678690	Pseudomonadati	Pseudomonadota	Gammaproteobacteria	Pseudomonadales	Pseudomonadaceae	Pseudomonas
WP_206336009.1	NCBI	Pseudomonas viridiflava	33069	Pseudomonadati	Pseudomonadota	Gammaproteobacteria	Pseudomonadales	Pseudomonadaceae	Pseudomonas
WP_163032557.1	NCBI	Pseudomonas viridiflava	33069	Pseudomonadati	Pseudomonadota	Gammaproteobacteria	Pseudomonadales	Pseudomonadaceae	Pseudomonas
A0A3M4L8K7	Uniprot	Pseudomonas amygdali pv. mori	34065	Pseudomonadati	Pseudomonadota	Gammaproteobacteria	Pseudomonadales	Pseudomonadaceae	Pseudomonas
A0A1H1S809	Uniprot	Pseudomonas asplenii	53407	Pseudomonadati	Pseudomonadota	Gammaproteobacteria	Pseudomonadales	Pseudomonadaceae	Pseudomonas
A0A3G7TXU3	Uniprot	Pseudomonas chlororaphis	587753	Pseudomonadati	Pseudomonadota	Gammaproteobacteria	Pseudomonadales	Pseudomonadaceae	Pseudomonas
A0A024EK41	Uniprot	Pseudomonas mandelii JR-1	1147786	Pseudomonadati	Pseudomonadota	Gammaproteobacteria	Pseudomonadales	Pseudomonadaceae	Pseudomonas
A0AAU0SGF1	Uniprot	Pseudomonas sp. CCI1.1	3048613	Pseudomonadati	Pseudomonadota	Gammaproteobacteria	Pseudomonadales	Pseudomonadaceae	Pseudomonas
A0A0W0N288	Uniprot	Pseudomonas sp. ICMP 19500	1208102	Pseudomonadati	Pseudomonadota	Gammaproteobacteria	Pseudomonadales	Pseudomonadaceae	Pseudomonas
A0A2A2EBA7	Uniprot	Pseudomonas sp. PIC25	1958773	Pseudomonadati	Pseudomonadota	Gammaproteobacteria	Pseudomonadales	Pseudomonadaceae	Pseudomonas
A0A077LEB6	Uniprot	Pseudomonas sp. StFLB209	1028989	Pseudomonadati	Pseudomonadota	Gammaproteobacteria	Pseudomonadales	Pseudomonadaceae	Pseudomonas
A0A2K4WI26	Uniprot	Pseudomonas syringae group genomosp. 3	251701	Pseudomonadati	Pseudomonadota	Gammaproteobacteria	Pseudomonadales	Pseudomonadaceae	Pseudomonas
WP_102315874.1	NCBI	Enterovibrio norvegicus	188144	Pseudomonadati	Pseudomonadota	Gammaproteobacteria	Vibrionales	Vibrionaceae	Enterovibrio
H7EPK4	Uniprot	Treponema saccharophilum DSM 2985	907348	Pseudomonadati	Spirochaetota	Spirochaetia	Spirochaetales	Treponemataceae	Treponema
WP_002706584.1	NCBI	Treponema saccharophilum	165	Pseudomonadati	Spirochaetota	Spirochaetia	Treponematales	Treponemataceae	Treponema
A0A960K7V2	Uniprot	Acidobacteriota bacterium	1978231	Pseudomonadati	Acidobacteriota
A0A960K5C0	Uniprot	Acidobacteriota bacterium	1978231	Pseudomonadati	Acidobacteriota
V8QS25	Uniprot	Advenella kashmirensis W13003	1424334	Pseudomonadati	Pseudomonadota	Betaproteobacteria	Burkholderiales	Alcaligenaceae	Advenella
A0A9X3V5R5	Uniprot	Acidovorax sp. NCPPB 4044	2940490	Pseudomonadati	Pseudomonadota	Betaproteobacteria	Burkholderiales	Comamonadaceae	Acidovorax
