## Supplementary material for "A widespread bacterial toxin reveals a deeply divergent DNase family neutralized by diverse immunity proteins": Table S3

### Sheet: Table S3
Table S3. Crystallographic statistics Rehh-RehhI complex. Related to Figure 2.
Data collection	Rehh and RehhI complex
Beam line	ESRF ID30B
Wavelength (Å)	0.79
Space group	P 65 2 2
Unit cell parameters
a (Å)	99.7
b (Å)	99.7
c (Å)	139.1
α	90
β	90
γ	120
Molecules in ASU	1 each
Resolution (Å)	86.3 – 2.4
(Outer shell)a	2.5 – 2.4
Number reflections (free)	17,427 (923)
Multiplicity	36.0 (23.3)
CC1/2	100 (80)
Completeness (%)a	99.7 (97.7)
Rmerge (%)a	8.8 (138.7)
Mean I/σ (I)a	29.7 (2.2)
Refinement
R work (%)	0.19
R free (%)	0.26
r.m.s.d
Bond lengths (Å)	0.01
Bond angles (degrees)	1.81
No. of non-hydrogen atoms
Protein atoms	4449
Ligands/ions	1
Solvent waters	49
Average B factors (Å2)
Chain A	59.4
Chain B	65.7
Ligand/ions	58
Solvent	58.7
Ramachandran plot
Favoured region (%)	94.5
Allowed region (%)	3.8
Outer region (%)	0.3
aNumbers in parentheses refer to the highest resolution shell
