## Supplementary material for "A widespread bacterial toxin reveals a deeply divergent DNase family neutralized by diverse immunity proteins": Table S4

### Sheet: Table S4
Table S4. Primer list for this study. Extension of the STAR Methods.
Primer Name	Sequence	Purpose
EBS 712-F PciI	AAAAACATGTTAGCTGCTGCTGATTATCC	Clone Rehh (FD01845383_00299) in pBRA
EBS 713-R SalI	AAAAGTCGACTTACGTTTTACAATGTAAAGCATC	Clone Rehh (FD01845383_00299) in pBRA
EBS 716-F KpnI	AAAAGGTACCAGGAGGAATTCACCATGATAAAAGAAACTGAGAAATGG	Clone RehhI (FD01845383_00298) in pEXT22
EBS 717-R HindIII	AAAAAAGCTTTTATGCCAACCCACATCG	Clone RehhI (FD01845383_00298) in pEXT22
EBS 768-F	ACTTGAAGGACCAGCGTCTACGGGAGCTC	Point mutation H102A in Rehh (FD01845383_00299)
EBS 769-R	GAGCTCCCGTAGACGCTGGTCCTTCAAGT	Point mutation H102A in Rehh (FD01845383_00299)
EBS 770-F	CACTTCCAATGCAGCGAGGTTACTTTCCC	Point mutation H121A in Rehh (FD01845383_00299)
EBS 771-R	GGGAAAGTAACCTCGCTGCATTGGAAGTG	Point mutation H121A in Rehh (FD01845383_00299)
EBS 772-F	TGGAGGTATGCATGCGTGGTTTCCTGTTG	Point mutation E53A in Rehh (FD01845383_00299)
EBS 773-R	CAACAGGAAACCACGCATGCATACCTCCA	Point mutation E53A in Rehh (FD01845383_00299)
EBS 774-F	TAAAAGATGCTTTAGCGGGTAATGGAGGTATG	Point mutation R46A in Rehh (FD01845383_00299)
EBS 775-R	CATACCTCCATTACCCGCTAAAGCATCTTTTA	Point mutation R46A in Rehh (FD01845383_00299)
EBS 869-F	GATTATCCATGGAATCAGAAAGGTATTGGCTTTGGGGAATGGTTCGTGTAGGCTGGAGCTGC	Deletion of Rehh/RehhI in S. Sekondi (FD01845383)
EBS 870-R	GCCCGCAGGCATCATCCCCCTGCTTATGCCAACCCACATCGCTTCGTCCATATGAATATCCTCCTTAGTTC	Deletion of Rehh/RehhI in S. Sekondi (FD01845383)
EBS 871-F	CTGCTGATTATCCATGGAATC	Confirmation of Rehh/RehhI (FD01845383) deletion in S. Sekondi
EBS 872-R	AATTTCTCACGACGCCAC	Confirmation of Rehh/RehhI (FD01845383) deletion in S. Sekondi
EBS 313-F	GAACTGTGGGGAGTGCGCGATAAATGACAGACAGTGTGTAGGCTGGAGCT	Deletion of tssL (FD01845383)
EBS 314-R	AGGTTGATTTTTTCATCATTCATTCACTCCACTACCATATGAATATCCTC	Deletion of tssL (FD01845383)
EBS 324-F	CTATTACGACATCCGCCGC	Confirmation of tssL (FD01845383) deletion
EBS 597-R	GCCACCGGGTAATAAACAAC	Confirmation of tssL (FD01845383) deletion
EBS 729-F XbaI	AAATCTAGATTTAAGAAGGAGATATACATATGACAGACAGTACCCTGAC	Clone tssL (FD01845383) into pFPV25.1
EBS 730-R HindIII	TTTTAAGCTTTCACTCCACTACCAGAATTTC	Clone tssL (FD01845383) into pFPV25.1
EBS 748-F BamHI	AAAAGGATCCCATGTTAGCTGCTGCTGAT	Clone Rehh (FD01845383_00299) in pRSFDuet with N-term 6xHis-tag MCS1
EBS 749-R SalI	AAAAGTCGACTTACGTTTTACAATGTAAAGCATC	Clone Rehh (FD01845383_00299) in pRSFDuet with N-term 6xHis-tag MCS1
EBS 888-R SalI	AAAGTCGACTTATTTTTCAAATTGCGGATGGCTCCACGCCGTTTTACAATGTAAAGCATC	Clone Rehh (FD01845383_00299) into pRSFDuet with C-term Strep-tag MCS1
EBS 750-F BglII	AAAAAGATCTCATGATAAAAGAAACTGAGAAATGGTC	Clone RehhI (FD01845383_00298) in pRSFDuet MCS2
EBS 751-R KpnI	AAAAGGTACCTTATTTTTCAAATTGCGGATGGCTCCACGCTGCCAACCCACATCGCTT	Clone RehhI (FD01845383_00298) in pRSFDuet with C-term Strep-tag MCS2
EBS 889-R KpnI	AAAAGGTACCTTATGCCAACCCACATCGC	Clone RehhI (FD01845383_00298) into pRSFDuet MCS2 without tag
Resriction enzyme site is undelined and RBS sequence is in bold.
